# New adaptive peaks for crops – an example from improvement of drought-resilience of sorghum in Ethiopia

**DOI:** 10.1101/2021.10.18.464815

**Authors:** Techale Birhan, Hongxu Dong, Nezif Abajebel, Misganu Wakjira, Cornelia Lemke, Vincent Vadez, Andrew H. Paterson, Kassahun Bantte

**Affiliations:** Department of Horticulture and Plant Science, Jimma University, Ethiopia; Plant Genome Mapping Laboratory, University of Georgia, Athens, GA, USA; ICRISAT, Patancheru 502324, Andhra Pradesh, India; Department of Plant and Soil Sciences, Mississippi State University, Starkville, MS, USA

**Keywords:** adaptive traits, food security, genome-wide association studies, joint linkage analysis, sorghum, sub-Saharan

## Abstract

As the center of diversity for sorghum [*Sorghum bicolor* (L.) Moench], elite cultivars selected in Ethiopia are of central importance to sub-Saharan food security. Despite being presumably well adapted to their center of diversity, elite Ethiopian sorghums nonetheless experience constraints to productivity, for example associated with shifting rainfall patterns associated with climate change.
A sorghum backcross nested association mapping (BC-NAM) population developed by crossing thirteen diverse lines pre-identified to have various drought resilience mechanisms, with an Ethiopian elite cultivar, Teshale, was tested under three rain-fed environments in Ethiopia.
27, 15, and 15 QTLs with predominantly small additive effects were identified for days to flowering, days to maturity, and plant height, respectively. Many associations detected in this study corresponded closely to known or candidate genes or previously mapped QTLs, supporting their validity. Field tests show drought resilience to be improved by incorporation of adaptations from the diverse donor lines.
The expectation that genotypes such as Teshale from near the center of diversity tend to have a history of strong balancing selection, with novel variations more likely to persist in small marginal populations, was strongly supported in that for these three traits, nearly equal numbers of alleles from the donor lines conferred increases and decreases in phenotype relative to the Teshale allele. Such rich variation provides a foundation for selection to traverse a ‘valley’ of reduced yield and arrive at a new ‘adaptive peak’, exemplifying the nature of efforts that may be necessary to adapt many crops to new climate extremes.

**Societal Impact Statement:** In Ethiopia, agriculture is the largest economic sector and contributes 48% of the nation’s GDP, and sorghum provides more than one third of the cereal diet and is widely grown for food, feed, brewing, and construction purposes. With a worldwide water crisis looming, developing drought tolerant sorghum is vital in rain-fed environments, particularly in sub-Saharan Africa. Addressing such issues often requires a far-reaching approach to identify and incorporate new traits into a gene pool, followed by a period of selection to re-establish an overall adaptive phenotype. This study revealed that with the enormous altitudinal variation of a country such as Ethiopia, somewhat different lines may be needed for different locales.
