## Supplementary material for "New adaptive peaks for crops – an example from improvement of drought-resilience of sorghum in Ethiopia": Dataset S1

### Sheet: Title
Article title: New adaptive peaks for crops – an example from improvement of drought-resilience of sorghum in Ethiopia
Authors: Hongxu Dong, Techale Birhan, Nezif Abajebel, Misganu Wakjira, Cornelia Lemke, Vincent Vadez, Andrew H. Paterson, Kassahun Bantte
Dataset S1. Phenotypic data summary
"Parent" tab conatins trait means of each parent at Kobo and Meiso
"Individual population" tab contains summary statistics of each trait within each individual population at three environments.

### Sheet: Parent
Environment	Population	DF	DM	PH
Kobo	IS9911	78.3776	128.866	149.263
Kobo	IS15428	77.4619	125.301	161.199
Kobo	IS3583	76.8623	126.549	163.06
Kobo	IS14446	76.9628	127.455	165.796
Kobo	IS16173	77.101	125.325	175.834
Kobo	Teshale	77.4105	125.583	179.139
Kobo	IS14298	79.6461	129.601	185.493
Kobo	IS10876	75.924	125.744	186.348
Kobo	IS22325	76.0338	125.303	194.216
Kobo	IS16044	76.7639	127.255	199.953
Kobo	IS23988	80.109	127.063	201.371
Kobo	IS2205	79.7647	129.687	201.831
Kobo	IS14556	na	na	na
Kobo	IS32234	na	na	na
Meiso	IS9911	87.0481	122.892	156.469
Meiso	IS3583	84.0264	121.253	160.674
Meiso	IS14446	85.8863	124.197	163.506
Meiso	IS15428	84.8067	122.537	172.611
Meiso	IS16173	83.4756	121.785	181.248
Meiso	Teshale	83.8761	120.952	181.478
Meiso	IS32234	83.9129	122.137	183.591
Meiso	IS14298	84.4675	122.188	191.175
Meiso	IS16044	85.9116	121.884	193.533
Meiso	IS23988	84.7481	123.308	197.589
Meiso	IS22325	84.0824	122.556	201.943
Meiso	IS10876	84.952	122.66	202.622
Meiso	IS14556	na	na	na
Meiso	IS2205	na	na	na

### Sheet: Individual population
Environment	Trait	Population	n	mean	sd	se	min	max	range	skew	kurtosis
Kobo	DF	IS10876	137	77.9	1.57	0.13	74.93	82.36	7.43	0.62	-0.12
Kobo	DF	IS14298	126	78.32	1.87	0.17	74.72	84.13	9.41	0.6	0.08
Kobo	DF	IS14446	137	77.72	1.56	0.13	74.63	84.26	9.63	0.81	1.65
Kobo	DF	IS14556	32	78.14	1.59	0.28	75.06	82.23	7.16	0.54	0.44
Kobo	DF	IS15428	126	78.02	1.56	0.14	74.35	81.96	7.61	0.44	-0.29
Kobo	DF	IS16044	39	77.8	1.54	0.25	75.17	80.62	5.44	0.4	-1.04
Kobo	DF	IS16173	98	78.36	1.48	0.15	76.05	82.83	6.78	0.66	-0.16
Kobo	DF	IS2205	38	79.1	1.54	0.25	76.71	83.48	6.77	0.8	0.3
Kobo	DF	IS22325	106	77.93	1.6	0.16	74.34	82.86	8.53	0.41	0.26
Kobo	DF	IS23988	34	78.11	1.8	0.31	74.21	83.99	9.78	0.95	1.77
Kobo	DF	IS3583	105	78.47	1.72	0.17	74.28	82.77	8.49	0.07	-0.43
Kobo	DF	IS9911	79	78.57	1.65	0.19	75.79	82.76	6.97	0.44	-0.5
Kobo	DM	IS10876	137	126.54	1.37	0.12	122.99	129.91	6.93	-0.1	-0.28
Kobo	DM	IS14298	126	127.47	1.48	0.13	123.73	131.56	7.83	0	-0.05
Kobo	DM	IS14446	137	126.96	1.35	0.12	123.71	130.52	6.8	-0.08	-0.55
Kobo	DM	IS14556	32	126.78	1.43	0.25	123.46	129.96	6.5	0.41	0.21
Kobo	DM	IS15428	126	126.92	1.39	0.12	123.57	130.33	6.77	0.25	-0.43
Kobo	DM	IS16044	39	126.73	1.29	0.21	124.36	129.43	5.06	0.18	-0.85
Kobo	DM	IS16173	98	127.07	1.53	0.15	123.68	130.48	6.79	-0.02	-0.67
Kobo	DM	IS2205	38	127.52	1.24	0.2	125.28	130.2	4.92	0.09	-0.86
Kobo	DM	IS22325	106	126.87	1.4	0.14	123.01	130.72	7.71	-0.08	-0.1
Kobo	DM	IS23988	34	126.79	1.43	0.25	124.27	129.82	5.54	0.06	-0.92
Kobo	DM	IS3583	105	127.27	1.36	0.13	124.41	130.67	6.26	0.06	-0.47
Kobo	DM	IS9911	79	127.59	1.44	0.16	124.24	131.09	6.85	0.04	-0.36
Kobo	PH	IS10876	137	178.14	11.15	0.95	156.94	210.02	53.08	0.39	-0.41
Kobo	PH	IS14298	126	177.04	10.48	0.93	150.5	215.78	65.29	0.35	0.5
Kobo	PH	IS14446	137	170.44	9.2	0.79	142.19	196.06	53.87	-0.12	0.18
Kobo	PH	IS14556	32	175.5	9.34	1.65	156.46	199.15	42.69	0.27	0.08
Kobo	PH	IS15428	126	173.96	10.77	0.96	151.95	200.42	48.47	0.04	-0.41
Kobo	PH	IS16044	39	178.93	9.05	1.45	153.84	200.72	46.88	-0.25	0.47
Kobo	PH	IS16173	98	180.38	11.99	1.21	153.9	211.66	57.76	0.72	0.5
Kobo	PH	IS2205	38	179.82	11.68	1.89	156.45	203.27	46.82	0.03	-0.65
Kobo	PH	IS22325	106	180.04	12.03	1.17	154.54	213.91	59.37	0.43	-0.39
Kobo	PH	IS23988	34	174.87	12.73	2.18	150.59	198.59	48	0.03	-0.87
Kobo	PH	IS3583	105	169.48	13.77	1.34	139.33	202.15	62.82	-0.27	-0.53
Kobo	PH	IS9911	79	174.15	10.69	1.2	140.26	210.09	69.83	-0.13	1.9
Meiso	DF	IS10876	153	84.97	1.17	0.09	79.95	87.9	7.95	-0.36	1.55
Meiso	DF	IS14298	138	85.03	1.37	0.12	81.36	88.13	6.77	-0.07	-0.5
Meiso	DF	IS14446	149	84.84	1.35	0.11	81.16	89.5	8.34	0.19	0.58
Meiso	DF	IS14556	34	85.21	1.17	0.2	82.68	87.39	4.71	-0.13	-0.29
Meiso	DF	IS15428	144	84.78	1.48	0.12	80.15	89.37	9.23	-0.06	0.56
Meiso	DF	IS16044	40	85.73	1.41	0.22	82.8	89.21	6.4	0.32	-0.25
Meiso	DF	IS16173	111	85.34	0.85	0.08	83.26	87.84	4.58	0.02	-0.19
Meiso	DF	IS2205	42	85.2	1.14	0.18	83.04	87.98	4.94	0.54	-0.11
Meiso	DF	IS22325	128	84.94	1.18	0.1	82.3	88.03	5.73	0.09	-0.54
Meiso	DF	IS23988	42	84.99	1.1	0.17	82.76	88.64	5.88	0.87	1.56
Meiso	DF	IS3583	120	84.97	1.13	0.1	78.95	88.12	9.17	-1.18	5.7
Meiso	DF	IS9911	86	85.61	1.3	0.14	83.46	89.54	6.08	0.59	-0.18
Meiso	DM	IS10876	153	122.55	0.75	0.06	120.94	124.59	3.65	0.52	-0.07
Meiso	DM	IS14298	138	122.94	1.05	0.09	121	126.53	5.53	0.36	-0.25
Meiso	DM	IS14446	149	122.6	1.03	0.08	120.73	126.13	5.4	0.81	0.53
Meiso	DM	IS14556	34	122.39	0.7	0.12	121.3	123.82	2.52	0.45	-0.83
Meiso	DM	IS15428	144	122.53	1	0.08	120.57	125.9	5.34	0.5	0.05
Meiso	DM	IS16044	40	122.7	0.93	0.15	120.93	125.07	4.14	0.16	-0.19
Meiso	DM	IS16173	111	122.64	0.86	0.08	120.87	125.33	4.46	0.55	0.15
Meiso	DM	IS2205	42	122.82	0.94	0.14	121.64	124.89	3.25	0.72	-0.65
Meiso	DM	IS22325	128	122.81	0.9	0.08	120.93	125.12	4.19	0.14	-0.38
Meiso	DM	IS23988	42	122.45	0.91	0.14	120.97	124.2	3.23	0.28	-0.92
Meiso	DM	IS3583	120	122.53	0.86	0.08	120.58	124.5	3.92	0.05	-0.68
Meiso	DM	IS9911	86	122.94	1	0.11	121.18	125.49	4.3	0.34	-0.5
Meiso	PH	IS10876	153	181.7	8.74	0.71	160.47	211.45	50.98	0.22	-0.03
Meiso	PH	IS14298	138	175.95	7.61	0.65	154.21	201.28	47.06	0.31	0.73
Meiso	PH	IS14446	149	174.42	7.67	0.63	147.32	203.27	55.96	-0.17	2.02
Meiso	PH	IS14556	34	175.57	5.86	1	162.07	191.58	29.51	0.24	0.29
Meiso	PH	IS15428	144	177.21	8.07	0.67	159.81	203.14	43.33	0.22	0.02
Meiso	PH	IS16044	40	179.82	8.34	1.32	166.34	199.46	33.12	0.5	-0.67
Meiso	PH	IS16173	111	180.27	7.73	0.73	161.08	203.33	42.24	0.48	0.19
Meiso	PH	IS2205	42	175.53	10.37	1.6	156.53	211.18	54.65	0.6	1.49
Meiso	PH	IS22325	128	181.95	9.47	0.84	162.1	205.66	43.56	0.41	-0.38
Meiso	PH	IS23988	42	178.22	9.06	1.4	162.1	208.47	46.37	0.75	1.42
Meiso	PH	IS3583	120	173.75	7.9	0.72	156.85	196.88	40.02	0.05	-0.28
Meiso	PH	IS9911	86	176.64	7.68	0.83	154.07	197.4	43.33	-0.31	0.18
Sheraro	DF	IS10876	155	64.47	2.34	0.19	62.96	73.47	10.51	2.51	5.38
Sheraro	DF	IS14298	137	65.78	3.69	0.32	63.02	73.59	10.57	1.22	-0.26
Sheraro	DF	IS14446	154	64.66	2.6	0.21	63.11	73.43	10.32	2.33	4.25
Sheraro	DF	IS15428	146	64.81	2.75	0.23	62.88	73.18	10.3	2.05	2.93
Sheraro	DF	IS16173	112	65.38	3.27	0.31	63.11	74.11	10.99	1.53	0.79
Sheraro	DF	IS22325	128	64.2	1.91	0.17	63	73.19	10.19	3.04	8.98
Sheraro	DF	IS23988	36	64.84	2.78	0.46	62.98	73.13	10.15	1.95	2.49
Sheraro	DF	IS3583	120	65.88	3.63	0.33	63.03	73.67	10.64	1.17	-0.3
Sheraro	DF	IS9911	86	65.06	2.91	0.31	63.17	73.28	10.1	1.78	1.89
Sheraro	DM	IS10876	155	89.92	0.77	0.06	88.43	91.91	3.47	0.79	-0.27
Sheraro	DM	IS14298	137	90.61	1.03	0.09	88.74	92.51	3.76	0.08	-1.35
Sheraro	DM	IS14446	154	90.1	0.86	0.07	88.7	92.28	3.57	0.65	-0.65
Sheraro	DM	IS15428	146	90.15	0.86	0.07	88.75	92.37	3.62	0.48	-0.7
Sheraro	DM	IS16173	112	90.25	0.87	0.08	89.01	92.31	3.31	0.49	-0.78
Sheraro	DM	IS22325	128	90.18	0.88	0.08	88.68	91.99	3.31	0.41	-1.16
Sheraro	DM	IS23988	36	90.29	0.83	0.14	89.05	92.01	2.97	0.42	-0.7
Sheraro	DM	IS3583	120	90.28	0.88	0.08	88.88	92.27	3.39	0.46	-0.83
Sheraro	DM	IS9911	86	90.37	0.89	0.1	88.87	92.24	3.37	0.23	-0.86
Sheraro	PH	IS10876	155	283.31	13.51	1.09	228.7	310.72	82.03	-0.81	2.06
Sheraro	PH	IS14298	137	276.86	15.45	1.32	213.12	332.46	119.34	-0.97	4
Sheraro	PH	IS14446	154	277.46	14.81	1.19	196.68	322.17	125.49	-1.06	5.48
Sheraro	PH	IS15428	146	283.48	13.39	1.11	233.3	326.52	93.22	-0.33	1.08
Sheraro	PH	IS16173	112	282.64	17.95	1.7	176.15	327.77	151.62	-1.83	10.51
Sheraro	PH	IS22325	128	274.36	20.69	1.83	208.94	316.69	107.75	-1.05	0.87
Sheraro	PH	IS23988	36	279.86	24.16	4.03	165.09	310.23	145.14	-2.87	11.46
Sheraro	PH	IS3583	120	279.76	14.38	1.31	221.2	309.47	88.27	-1.42	3.79
Sheraro	PH	IS9911	86	278.04	14.69	1.58	233.12	320.36	87.24	-0.38	0.75
