## Supplementary material for "New adaptive peaks for crops – an example from improvement of drought-resilience of sorghum in Ethiopia": Dataset S5

### Sheet: Sheet2
Article title: New adaptive peaks for crops – an example from improvement of drought-resilience of sorghum in Ethiopia
Authors: Hongxu Dong, Techale Birhan, Nezif Abajebel, Misganu Wakjira, Cornelia Lemke, Vincent Vadez, Andrew H. Paterson, Kassahun Bantte
Dataset S5. Summary of GWAS hits

### Sheet: Sheet1
Environment	Trait	Peak marker	Chr.	Position (v2.1)	P value	Nearest gene	Dist to gene	gene start	gene end	Gene description
Kobo	DF	S01_10555018	1	10555018	0.000679306	Sobic.001G087100	3809949	6739628	6745069	phytochrome C
Kobo	DF	S01_53707837	1	53707837	0.000671397	Sobic.001G329600	822833	54530670	54533183
Kobo	DF	S02_184969	2	184969	0.000537654	Sobic.002G020600	1756577	1941546	1946297
Kobo	DF	S06_1015768	6	1015768	0.00102167	Sobic.006G004400	342088	670552	673680	CONSTANS-like 4
Kobo	DF	S06_55396673	6	55396673	0.000446562	Sobic.006G184700	486223	54907979	54910450	Integrase-type DNA-binding superfamily protein
Kobo	DF	S07_56671597	7	56671597	0.000158258	Sobic.007G148200	66342	56603366	56605255	Dormancy/auxin associated family protein
Kobo	DF	S07_62475008	7	62475008	0.000714517	Sobic.007G208500	34746	62509754	62513455
Meiso	DF	S03_58246694	3	58246694	0.000434681	Sobic.003G240000	293889	57952395	57952805	Protein of unknown function, DUF538
Meiso	DF	S04_61799507	4	61799507	0.000519017	Sobic.004G278000	381010	61415993	61418497	SBP (S-ribonuclease binding protein) family protein
Meiso	DF	S06_769807	6	769807	1.19492e-06	Sobic.006G004400	96127	670552	673680	CONSTANS-like 4
Meiso	DF	S06_819649	6	819649	8.6875e-07	Sobic.006G004400	145969	670552	673680	CONSTANS-like 4
Meiso	DF	S06_839246	6	839246	0.000864022	Sobic.006G004400	165566	670552	673680	CONSTANS-like 4
Meiso	DF	S06_1013548	6	1013548	0.000951805	Sobic.006G004400	339868	670552	673680	CONSTANS-like 4
Meiso	DF	S06_1015768	6	1015768	2.15116e-06	Sobic.006G004400	342088	670552	673680	CONSTANS-like 4
Meiso	DF	S09_52569648	9	52569648	0.000901841	Sobic.009G171300	119645	52689293	52697871	Protein of unknown function (DUF399 and DUF3411)
Sheraro	DF	S01_7404178	1	7404178	0.000570483	Sobic.001G087100	659109	6739628	6745069	phytochrome C
Sheraro	DF	S01_11891516	1	11891516	0.000210106	Sobic.001G087100	5146447	6739628	6745069	phytochrome C
Sheraro	DF	S01_12238441	1	12238441	0.000608873	Sobic.001G087100	5493372	6739628	6745069	phytochrome C
Sheraro	DF	S01_12599284	1	12599284	5.26244e-05	Sobic.001G087100	5854215	6739628	6745069	phytochrome C
Sheraro	DF	S01_12987248	1	12987248	0.000221037	Sobic.001G087100	6242179	6739628	6745069	phytochrome C
Sheraro	DF	S01_14044648	1	14044648	1.75676e-08	Sobic.001G087100	7299579	6739628	6745069	phytochrome C
Sheraro	DF	S01_14059955	1	14059955	5.07883e-06	Sobic.001G087100	7314886	6739628	6745069	phytochrome C
Sheraro	DF	S01_72503040	1	72503040	0.000391084	Sobic.001G532300	136746	72359858	72366294	alpha/beta-Hydrolases superfamily protein
Sheraro	DF	S02_76729290	2	76729290	0.000262947	Sobic.002G420100	41680	76682290	76687610	galacturonosyltransferase 7
Sheraro	DF	S02_77001903	2	77001903	0.000111261	Sobic.002G420100	314293	76682290	76687610	galacturonosyltransferase 7
Sheraro	DF	S04_66239992	4	66239992	0.000598977	Sobic.004G341300	341670	66581662	66584842	3-ketoacyl-CoA synthase 12
Sheraro	DF	S05_55679924	5	55679924	0.000203751	Sobic.005G212500	4570157	60250081	60257428	NB-ARC domain-containing disease resistance protein
Sheraro	DF	S05_57332164	5	57332164	0.000173859	Sobic.005G212500	2917917	60250081	60257428	NB-ARC domain-containing disease resistance protein
Sheraro	DF	S06_769807	6	769807	3.43306e-05	Sobic.006G004400	96127	670552	673680	CONSTANS-like 4
Sheraro	DF	S06_819649	6	819649	0.000310624	Sobic.006G004400	145969	670552	673680	CONSTANS-like 4
Sheraro	DF	S06_839246	6	839246	9.09563e-05	Sobic.006G004400	165566	670552	673680	CONSTANS-like 4
Sheraro	DF	S06_1013548	6	1013548	0.000205325	Sobic.006G004400	339868	670552	673680	CONSTANS-like 4
Sheraro	DF	S06_1015768	6	1015768	3.44739e-08	Sobic.006G004400	342088	670552	673680	CONSTANS-like 4
Sheraro	DF	S06_1403191	6	1403191	0.000221859	Sobic.006G004400	729511	670552	673680	CONSTANS-like 4
Sheraro	DF	S06_1515206	6	1515206	0.000813187	Sobic.006G004400	841526	670552	673680	CONSTANS-like 4
Sheraro	DF	S06_1877874	6	1877874	0.000144546	Sobic.006G004400	1204194	670552	673680	CONSTANS-like 4
Sheraro	DF	S06_1878264	6	1878264	3.09363e-06	Sobic.006G004400	1204584	670552	673680	CONSTANS-like 4
Sheraro	DF	S06_2329384	6	2329384	0.000796351	Sobic.006G004400	1655704	670552	673680	CONSTANS-like 4
Sheraro	DF	S06_42648343	6	42648343	0.000477949	Sobic.006G066500	10815	42635097	42637528	Family of unknown function (DUF662)
Sheraro	DF	S06_58473871	6	58473871	1.49764e-05	Sobic.006G230400	126019	58343334	58347852	diacylglycerol kinase 5
Sheraro	DF	S07_4754600	7	4754600	0.000850265	Sobic.007G047400	33613	4708652	4720987	Homeodomain-like superfamily protein
Sheraro	DF	S07_5886957	7	5886957	0.000218803	Sobic.007G047400	1165970	4708652	4720987	Homeodomain-like superfamily protein
Sheraro	DF	S07_52993546	7	52993546	0.000223965	Sobic.007G126800	246500	52745781	52747046
Kobo	DM	S01_10555018	1	10555018	0.000666253	Sobic.001G136300	203481	10758499	10761409	Major facilitator superfamily protein
Kobo	DM	S06_56483816	6	56483816	0.000358505	Sobic.006G210000	414008	56897824	56903128	RING/FYVE/PHD zinc finger superfamily protein
Kobo	DM	S06_56793490	6	56793490	0.000513914	Sobic.006G210000	104334	56897824	56903128	RING/FYVE/PHD zinc finger superfamily protein
Meiso	DM	S06_1015768	6	1015768	0.000325306	Sobic.006G004400	342088	670552	673680	CONSTANS-like 4
Meiso	DM	S06_55118863	6	55118863	0.000809151	Sobic.006G184700	208413	54907979	54910450	Integrase-type DNA-binding superfamily protein
Sheraro	DM	S08_55285914	8	55285914	0.000164978	Sobic.008G191500	85869	55196288	55200045	Core-2/I-branching beta-1,6-N-acetylglucosaminyltransferase family protein
Kobo	PH	S05_1516399	5	1516399	0.000533278	Sobic.005G016800	10564	1504508	1505835
Kobo	PH	S05_1590477	5	1590477	0.000125772	Sobic.005G016800	84642	1504508	1505835
Kobo	PH	S05_2836775	5	2836775	0.000590224	Sobic.005G030600	74949	2757862	2761826	Eukaryotic rpb5 RNA polymerase subunit family protein
Kobo	PH	S05_5327840	5	5327840	0.000462575	Sobic.005G047300	824378	4499096	4503462	tubby like protein 1
Kobo	PH	S06_48457872	6	48457872	0.00052045	Sobic.006G098600	745191	47711354	47712681
Kobo	PH	S06_50373565	6	50373565	0.000855123	Sobic.006G132200	166853	50540418	50541961	homolog of carrot EP3-3 chitinase
Meiso	PH	S01_6939212	1	6939212	0.000608655	Sobic.001G087100	194143	6739628	6745069	phytochrome C
Meiso	PH	S01_57174340	1	57174340	0.00061424	Sobic.001G355400	155145	57329485	57331716	Ribosomal protein S4
Meiso	PH	S03_3529083	3	3529083	0.000657948	Sobic.003G040900	293863	3822946	3831863	gigantea protein (GI)
Meiso	PH	S03_7104632	3	7104632	6.09897e-05	Sobic.003G047500	2776039	4325774	4328593	UDP-Glycosyltransferase superfamily protein
Meiso	PH	S03_68854789	3	68854789	0.00078329	Sobic.003G380500	577991	69432780	69438760
Meiso	PH	S03_70969129	3	70969129	0.000289419	Sobic.003G409000	713137	71682266	71683191	SAUR-like auxin-responsive protein family
Meiso	PH	S05_1516399	5	1516399	0.000714416	Sobic.005G016800	10564	1504508	1505835
Meiso	PH	S05_1590477	5	1590477	0.000584086	Sobic.005G016800	84642	1504508	1505835
Meiso	PH	S05_12960220	5	12960220	0.000919885	Sobic.005G087700	431309	12525402	12528911	phosphatase 2C5
Meiso	PH	S07_56261930	7	56261930	0.000317622	Sobic.007G146700	145442	56407372	56409382	Protein of unknown function (DUF581)
Meiso	PH	S09_53037472	9	53037472	0.00098786	Sobic.009G171300	339601	52689293	52697871	Protein of unknown function (DUF399 and DUF3411)
Meiso	PH	S10_1890547	10	1890547	0.000837953	Sobic.010G009400	1110339	774544	780208	extra-large GTP-binding protein 3
Meiso	PH	S10_50806935	10	50806935	0.00014674	Sobic.010G173800	114994	50687063	50691941	beta galactosidase 1
Meiso	PH	S10_52062841	10	52062841	0.000108078	Sobic.010G190700	887938	52950779	52958779	Putative glycosyl hydrolase of unknown function (DUF1680)
Meiso	PH	S10_52068037	10	52068037	0.000234906	Sobic.010G190700	882742	52950779	52958779	Putative glycosyl hydrolase of unknown function (DUF1680)
Meiso	PH	S10_53206543	10	53206543	1.9026e-05	Sobic.010G190700	247764	52950779	52958779	Putative glycosyl hydrolase of unknown function (DUF1680)
Meiso	PH	S10_53361382	10	53361382	0.000187297	Sobic.010G190700	402603	52950779	52958779	Putative glycosyl hydrolase of unknown function (DUF1680)
Meiso	PH	S10_53450954	10	53450954	0.000793173	Sobic.010G190700	492175	52950779	52958779	Putative glycosyl hydrolase of unknown function (DUF1680)
Meiso	PH	S10_53920130	10	53920130	0.000491127	Sobic.010G204100	464496	54384626	54386736	Ubiquitin system component Cue protein
Meiso	PH	S10_54632515	10	54632515	2.20418e-05	Sobic.010G204100	245779	54384626	54386736	Ubiquitin system component Cue protein
Meiso	PH	S10_54640432	10	54640432	5.43348e-05	Sobic.010G204100	253696	54384626	54386736	Ubiquitin system component Cue protein
Meiso	PH	S10_55015935	10	55015935	0.000862866	Sobic.010G204100	629199	54384626	54386736	Ubiquitin system component Cue protein
Meiso	PH	S10_55448025	10	55448025	0.000288623	Sobic.010G218600	476817	55924842	55930675	Leucine-rich repeat protein kinase family protein
Sheraro	PH	S01_1050129	1	1050129	0.000561724	Sobic.001G037000	1691787	2741916	2745831	alfin-like 2
Sheraro	PH	S03_55920222	3	55920222	1.08757e-05	Sobic.003G224100	103264	56023486	56027827	Auxin-responsive GH3 family protein
Sheraro	PH	S03_56311027	3	56311027	0.000171658	Sobic.003G226400	11593	56298359	56299434	Late embryogenesis abundant protein
Sheraro	PH	S04_53242586	4	53242586	0.000372281	Sobic.004G203800	1595083	54837669	54842557
Sheraro	PH	S04_63653942	4	63653942	0.000176505	Sobic.004G308000	227813	63881755	63882668	EF hand calcium-binding protein family
Sheraro	PH	S09_49635018	9	49635018	2.54363e-05	Sobic.009G157700	1932311	51567329	51571788	phosphate transporter 4;2
